# The impact of sex, age, and genetic ancestry on DNA methylation across tissues

**DOI:** 10.1101/2025.04.29.651179

**Authors:** Winona Oliveros, Jose Miguel Ramirez, Marta Melé

## Abstract

Understanding the consequences of individual DNA methylation variation is crucial for advancing our knowledge of human biology and disease. Yet, the collective impact of individual traits on DNA methylation and their downstream effects on gene expression across human tissues remain poorly understood. Here, we quantify the contributions of sex, age, genetic ancestry, and BMI on autosomal DNA methylation variation across 9 human tissues and 424 individuals from the Genotype-Tissue Expression project. We show that genetic ancestry and age have a greater impact on DNA methylation than sex, with aging effects being more widespread but less pronounced. On average, less than 10% of the gene expression variation in sex, age, and ancestry are mediated by DNA methylation differences, with ancestry showing the largest proportion of mediation. We further show that ancestry-associated DNA methylation differences accumulate at CpG sites with extreme methylation states and are largely under genetic control. The female autosomal genome exhibits consistent hypermethylation across tissues at Polycomb-repressed regions. Ultimately, we show that age-related Polycomb target hypermethylation is observed across multiple tissues, but not in the gonads. Our multi-individual, multi-tissue approach defines the key drivers of human DNA methylation variation in healthy conditions, establishing a baseline for the interpretation of DNA methylation changes in disease contexts.
