## Supplementary tables for "The impact of sex, age, and genetic ancestry on DNA methylation across tissues": SupplementaryTable5_enrichment_enhancers_ancestry.txt

name	term	ONTOLOGY	GeneRatio	FDR	P.DE	trait	tissue	loc	genes
GO:0009611	response to wounding	BP	0.277978339350181	0.00171368660395323	7.52441977586489e-08	EURv1	Lung	Enh	SH2B3,OCLN,CDKN1A,YAP1,VAV3,MERTK,CSPG5,LYVE1,ABHD2,ADAMTS13,EMILIN1,C1QTNF1,LRG1,ARHGEF19,COL5A1,CD109,ADORA3,CARMIL2,CSRP1,CTNNA1,ADRA2B,CYP1A1,DGKG,DDIT3,AGER,ABAT,DRD2,ELK3,EXT1,F10,FBLN1,FGF1,FGFR2,SARM1,CLASP2,METAP1,KANK1,CLASP1,MACF1,ALOX5,TXN2,MYOF,B4GALT1,GIPR,VPS4A,GNA12,GP5,GPR4,GRIN2A,GRIN2C,ARHGAP35,SERPIND1,ANXA5,ANXA6,IGF1R,IL6,AQP1,ITGA5,ITGB4,ITPK1,PEAR1,MFSD2B,RHOC,LCK,SMAD3,SM…
GO:0030155	regulation of cell adhesion	BP	0.25968992248062	0.0135787258684192	2.38484757293861e-06	EURv1	Lung	Enh	SH2B3,ADAM8,ARPC2,CDH13,PLXNC1,ADAM10,FLOT1,FSTL3,CORO2B,DLC1,CDSN,VAV3,AGR2,CSPG5,NFAT5,TRIOBP,EMILIN1,CD160,FAM107A,CD300A,C1QTNF1,COL16A1,EGFLAM,CSK,CCDC80,DAB1,CD55,DACT2,AGER,DOCK1,ABAT,JAG1,DUSP1,DUSP3,EFNB2,EPHA2,ELANE,UNC13D,EMP2,EPHB3,AKT1,ETS1,FBLN1,FBLN2,LIMCH1,FOXJ1,FOXO3,CLASP2,FCHO1,KANK1,CLASP1,MACF1,CORO1C,PLXNB2,ALOX5,ABL1,FYN,IL4I1,GCNT2,DISC1,GLI2,GLI3,GPR4,CCDC88B,ANGPT2,RELL2…
GO:0042060	wound healing	BP	0.287410926365796	0.00331585313244233	2.91183590115682e-07	EURv1	Lung	Enh	SH2B3,OCLN,CDKN1A,YAP1,VAV3,MERTK,ADAMTS13,EMILIN1,C1QTNF1,LRG1,ARHGEF19,COL5A1,CD109,CARMIL2,CSRP1,ADRA2B,DGKG,ABAT,ELK3,EXT1,F10,FBLN1,FGF1,FGFR2,CLASP2,METAP1,KANK1,CLASP1,MACF1,ALOX5,MYOF,B4GALT1,VPS4A,GNA12,GP5,GPR4,ARHGAP35,SERPIND1,ANXA5,ANXA6,IL6,AQP1,ITGA5,ITPK1,PEAR1,MFSD2B,RHOC,LCK,SMAD3,SMAD4,MCAM,MAP3K5,MYH9,MYLK,NOTCH4,P2RX1,SERPINE1,PDGFA,PDGFRB,CHMP3,PLAT,PLCG2,PLEC,SERPINF2,DUOX1…
GO:0071944	cell periphery	CC	0.19844989185292	0.0135787258684192	2.08842863968902e-06	EURv1	Lung	Enh	ZBTB42,KCNJ18,SH2B3,TOM1,SH2D3C,OCLN,KCNK7,ADAM8,TSPAN1,ARPC2,CDH13,DNAL4,CDH15,CDH17,PLXNC1,FARP1,LHFPL2,TNK2,ADAM10,FLOT1,MSLN,LRRC17,TCIRG1,LAMC3,B3GNT3,WARS2,CACNG2,NOD1,DLC1,NDRG1,RACK1,CDSN,IFITM3,RAPGEF3,SPON2,UBAC1,VAV3,BAIAP2,MERTK,CLEC10A,CAP2,SEMA4B,TACC2,IFITM2,SH2B2,EXOC5,CD226,CSPG5,SLC12A7,IQGAP2,SEPTIN9,SLC26A1,TSPAN9,MMP24,LYVE1,ADCY3,RALBP1,EHD1,SLC27A4,CHAD,RAB35,LILRA2,RAB31,A…
GO:0048661	positive regulation of smooth muscle cell proliferation	BP	0.148936170212766	0.027341780952127	1.2005172756148e-06	EURv1	ColonTransverse	Enh	AGT,ELANE,ERN1,FGFR2,LDLRAP1,HMOX1,IGF1R,RBPMS2,IL6,MMP2,PDGFB,SMPD3,FOXJ2,THBS1
