## Supplementary tables for "The impact of sex, age, and genetic ancestry on DNA methylation across tissues": SupplementaryTable7_Enrichment_TFBS_Sex.xlsx

### Sheet: A_Enrichment_TFBS_Sex
TF	tissue	variable	methylation	direction	p_value	odds_ratio	CI_low	CI_high	adj_p_val
DOT1L	ColonTransverse	SEX2	Hyper	Enriched	1.53146e-06	2.03363	1.53982	2.63927	5.56037e-05
CDT1	ColonTransverse	SEX2	Hyper	Enriched	1.70215e-06	2.21526	1.61397	2.97155	6.10189e-05
NFYA	ColonTransverse	SEX2	Hyper	Enriched	7.82921e-05	3.72694	1.97586	6.40909	0.00194494
IRF1	ColonTransverse	SEX2	Hyper	Enriched	0.00022004	1.98173	1.38187	2.75767	0.0047569
MECP2	ColonTransverse	SEX2	Hyper	Enriched	0.000484681	2.03868	1.3597	2.94216	0.00953206
TP53	ColonTransverse	SEX2	Hyper	Enriched	0.000599172	1.59332	1.22041	2.0472	0.0111635
PROX1	ColonTransverse	SEX2	Hyper	Enriched	0.000848807	2.7565	1.50125	4.64815	0.0150239
RELA	ColonTransverse	SEX2	Hyper	Enriched	0.00160527	1.96116	1.28726	2.86713	0.0262782
ZBTB10	ColonTransverse	SEX2	Hyper	Enriched	0.00159625	6.12586	1.97511	14.4458	0.0262782
E2F3	ColonTransverse	SEX2	Hyper	Enriched	0.00202241	1.97749	1.28666	2.91132	0.0312977
REST	ColonTransverse	SEX2	Hyper	Enriched	0.0023033	1.90624	1.26162	2.76838	0.0350695
KLF5	ColonTransverse	SEX2	Hyper	Enriched	0.00280396	1.60331	1.17247	2.14381	0.0420149
GTF2F1	ColonTransverse	SEX2	Hyper	Enriched	0.00282669	2.62485	1.35129	4.60689	0.0421325
NFYC	ColonTransverse	SEX2	Hyper	Enriched	0.0031378	2.89324	1.38216	5.34872	0.045338
MITF	ColonTransverse	SEX2	Hyper	Enriched	0.00349202	2.44591	1.29766	4.2027	0.0499464
MEAF6	ColonTransverse	SEX2	Hypo	Enriched	7.03397e-07	2.83519	1.91175	4.06131	2.75714e-05
CNOT3	ColonTransverse	SEX2	Hypo	Enriched	2.37644e-05	2.33372	1.59386	3.30803	0.000673007
PAF1	ColonTransverse	SEX2	Hypo	Enriched	3.66739e-05	3.13743	1.848	4.99662	0.000989148
CTCF	ColonTransverse	SEX2	Hypo	Enriched	6.17258e-05	1.89157	1.39488	2.51475	0.00158916
Biotin	ColonTransverse	SEX2	Hypo	Enriched	0.00063724	2.84833	1.54869	4.81349	0.0117186
GFP	ColonTransverse	SEX2	Hypo	Enriched	0.0024954	1.87747	1.23862	2.73691	0.0377914
MYOCD	Lung	SEX2	Hyper	Enriched	2.91633e-56	3.12607	2.74981	3.5442	2.68546e-55
EZH2	Lung	SEX2	Hyper	Enriched	5.55068e-19	2.96028	2.38212	3.64086	2.44525e-18
ASCL1	Lung	SEX2	Hyper	Enriched	5.81567e-05	1.36105	1.17135	1.57484	0.000157598
HIRA	Lung	SEX2	Hyper	Enriched	0.000103382	2.62239	1.61695	4.02806	0.000273076
SMARCA4	Lung	SEX2	Hyper	Enriched	0.000447472	1.34018	1.13727	1.57088	0.00111952
BRD2	Lung	SEX2	Hyper	Enriched	0.00310924	1.21944	1.06835	1.38788	0.00685999
ZMYND8	Lung	SEX2	Hyper	Enriched	0.00758102	1.96378	1.15984	3.11706	0.0159816
RNF2	Lung	SEX2	Hyper	Enriched	0.0100394	1.74273	1.11254	2.60439	0.020512
CBX8	Lung	SEX2	Hyper	Enriched	0.0130527	6.28352	1.28429	18.6412	0.0261843
HSF1	Lung	SEX2	Hyper	Enriched	0.013136	2.28079	1.17445	4.00282	0.026272
AR	Lung	SEX2	Hyper	Enriched	0.0145895	1.47304	1.07366	1.97502	0.0290475
HOXB13	Lung	SEX2	Hyper	Enriched	0.0172031	2.11768	1.09054	3.71527	0.0338447
TP53	Lung	SEX2	Hyper	Enriched	0.0220513	1.73809	1.04289	2.72589	0.0428739
MYOCD	Lung	SEX2	Hypo	Enriched	5.52311e-07	1.88551	1.47895	2.37677	1.66826e-06
KDM2B	Lung	SEX2	Hypo	Enriched	0.00203447	1.71888	1.21109	2.37529	0.0046701
SUZ12	Lung	SEX2	Hypo	Enriched	0.00361704	23.2521	2.76874	86.7712	0.00791451
ESRRA	Lung	SEX2	Hypo	Enriched	0.0147197	11.0786	1.32934	40.711	0.029219
UBE2I	Lung	SEX2	Hypo	Enriched	0.0178369	58.7052	1.40695	370.907	0.0348333

### Sheet: B_enrichment_tfbs_shared_sex
TF	tissue	variable	methylation	direction	p_value	odds_ratio	CI_low	CI_high	adj_p_val
5-mC	shared	SEX2	Hyper	Enriched	2.89065e-05	1.79007	1.36963	2.30525	0.00155577
AFF4	shared	SEX2	Hyper	Enriched	0.0033184	2.19164	1.26942	3.53373	0.0474847
AHR	shared	SEX2	Hyper	Enriched	0.00199262	1.98054	1.28504	2.92572	0.0331123
ARID2	shared	SEX2	Hypo	Enriched	0.000149058	3.34984	1.80437	5.72959	0.00542932
ARID4B	shared	SEX2	Hypo	Enriched	0.000490301	3.28834	1.67609	5.84907	0.0128118
ARNT	shared	SEX2	Hyper	Enriched	0.000256235	1.93222	1.35632	2.67738	0.00789729
ARNTL	shared	SEX2	Hyper	Enriched	0.000370209	1.8809	1.32654	2.59613	0.0105116
ASCL1	shared	SEX2	Hypo	Enriched	1.10102e-05	2.46992	1.66945	3.5523	0.00092332
ASF1A	shared	SEX2	Hyper	Enriched	0.00148938	6.21407	2.00647	14.6231	0.0271248
ASH1L	shared	SEX2	Hyper	Enriched	0.00161669	3.43955	1.56514	6.57335	0.0284886
ASXL1	shared	SEX2	Hypo	Enriched	0.00346988	3.08644	1.39479	5.95444	0.0487191
ATF3	shared	SEX2	Hyper	Enriched	3.16954e-05	1.90467	1.4091	2.525	0.00164305
ATR	shared	SEX2	Hyper	Enriched	3.78651e-07	12.7285	5.45216	25.3509	9.95874e-05
BAHCC1	shared	SEX2	Hyper	Enriched	1.91153e-05	2.24181	1.56589	3.11952	0.00121187
BAP1	shared	SEX2	Hyper	Enriched	0.000144413	2.50337	1.55888	3.82004	0.00534565
BCL6	shared	SEX2	Hyper	Enriched	0.00337914	1.72901	1.19504	2.4266	0.0479732
BCOR	shared	SEX2	Hyper	Enriched	2.40651e-06	1.88754	1.45774	2.41105	0.000347115
BCOR	shared	SEX2	Hypo	Enriched	0.000129331	2.33028	1.51527	3.45684	0.00485801
BCORL1	shared	SEX2	Hyper	Enriched	0.000387461	2.06464	1.39257	2.95625	0.0108309
BCORL1	shared	SEX2	Hypo	Enriched	4.92056e-08	4.48498	2.72539	7.01533	2.95726e-05
BMI1	shared	SEX2	Hyper	Enriched	0.000474201	1.85289	1.31274	2.54755	0.0125733
BMI1	shared	SEX2	Hypo	Enriched	4.77943e-05	2.92331	1.75397	4.61734	0.00223826
BRD3	shared	SEX2	Hyper	Enriched	0.00200335	1.91153	1.25107	2.80442	0.033138
CBFB	shared	SEX2	Hyper	Enriched	0.00347221	1.88946	1.21467	2.81169	0.0487191
CBX2	shared	SEX2	Hyper	Enriched	0.000156413	6.35969	2.54231	13.2072	0.00558442
CBX5	shared	SEX2	Hyper	Enriched	0.00038254	2.58069	1.52049	4.10887	0.0107769
CDK9	shared	SEX2	Hyper	Enriched	3.8664e-07	2.02253	1.55343	2.59594	9.95874e-05
CDK9	shared	SEX2	Hypo	Enriched	0.000354601	2.30753	1.46331	3.49174	0.0101483
CDKN1B	shared	SEX2	Hyper	Enriched	0.000219481	2.0198	1.38806	2.84834	0.00721866
CDT1	shared	SEX2	Hyper	Enriched	5.21015e-06	2.70869	1.78715	3.94863	0.000552582
CDYL2	shared	SEX2	Hyper	Enriched	6.33506e-05	2.4973	1.62016	3.68956	0.00268756
CDYL2	shared	SEX2	Hypo	Enriched	5.82005e-05	3.89849	2.04629	6.79402	0.00249846
CHD2	shared	SEX2	Hyper	Enriched	0.000800377	2.26091	1.39089	3.48227	0.0178158
CHD6	shared	SEX2	Hypo	Enriched	0.000224207	3.59638	1.83313	6.39764	0.00721866
CIC	shared	SEX2	Hyper	Enriched	2.45218e-07	2.36556	1.73397	3.16094	7.36881e-05
CIC	shared	SEX2	Hypo	Enriched	2.24836e-07	3.67239	2.30698	5.59899	7.36881e-05
CNOT3	shared	SEX2	Hyper	Enriched	0.0022557	1.91077	1.26089	2.78486	0.0361513
CNOT3	shared	SEX2	Hypo	Enriched	2.67091e-06	3.90569	2.27564	6.30494	0.000370434
CPSF4	shared	SEX2	Hyper	Enriched	0.000317457	2.47705	1.50382	3.85489	0.00924553
CPSF6	shared	SEX2	Hyper	Enriched	0.000125669	2.40026	1.543	3.57235	0.00477014
CREBBP	shared	SEX2	Hyper	Enriched	7.31061e-07	2.08432	1.57067	2.71987	0.000146456
Crotonyllysine	shared	SEX2	Hypo	Enriched	0.00318607	2.18216	1.29119	3.48246	0.0468938
CRTC2	shared	SEX2	Hyper	Enriched	6.90703e-06	2.66625	1.75924	3.8868	0.000686123
CSTF3	shared	SEX2	Hyper	Enriched	0.000244952	4.51264	2.05268	8.62754	0.00768083
CTCF	shared	SEX2	Hypo	Enriched	1.01011e-06	2.1127	1.5683	2.81358	0.00017345
CTCFL	shared	SEX2	Hyper	Enriched	0.00246659	2.02414	1.27493	3.06121	0.0383947
CTCFL	shared	SEX2	Hypo	Enriched	0.00162183	3.01052	1.48341	5.48198	0.0284886
DDIT3	shared	SEX2	Hyper	Enriched	2.45405e-05	2.36326	1.59385	3.38433	0.00142731
DDX21	shared	SEX2	Hyper	Enriched	0.00138676	2.43587	1.3846	3.98382	0.0257765
DNMT3A	shared	SEX2	Hypo	Enriched	0.00216096	3.63336	1.55103	7.27214	0.0352598
DOT1L	shared	SEX2	Hyper	Enriched	2.13091e-06	2.31618	1.6617	3.15145	0.000320169
DRAP1	shared	SEX2	Hypo	Enriched	0.00136898	4.41344	1.75564	9.2332	0.0255779
E2F4	shared	SEX2	Hyper	Enriched	1.63124e-05	3.10567	1.88523	4.83442	0.00117645
E2F6	shared	SEX2	Hyper	Enriched	0.00353084	1.99438	1.24206	3.04293	0.0491591
EED	shared	SEX2	Hyper	Enriched	0.00118173	1.77353	1.25087	2.44773	0.023674
EED	shared	SEX2	Hypo	Enriched	1.93912e-05	3.03021	1.84158	4.73933	0.00121187
EHMT2	shared	SEX2	Hyper	Enriched	0.00265132	2.00114	1.26046	3.0263	0.0410328
Epitope	shared	SEX2	Hypo	Enriched	0.00330104	1.44999	1.12519	1.86387	0.0474245
ERG	shared	SEX2	Hypo	Enriched	0.00313379	1.93388	1.22644	2.92599	0.0463133
ESR1	shared	SEX2	Hypo	Enriched	0.000688339	1.81428	1.28572	2.5108	0.0159112
ETV6	shared	SEX2	Hypo	Enriched	0.00326319	2.3173	1.30375	3.84012	0.0472573
EWSR1	shared	SEX2	Hyper	Enriched	0.0010084	4.62649	1.8507	9.60163	0.0211412
FLI1	shared	SEX2	Hyper	Enriched	0.000607436	1.65025	1.24064	2.15786	0.0150676
FOXP3	shared	SEX2	Hyper	Enriched	2.58198e-05	25.0297	6.71165	65.611	0.00144374
G-quadruplex	shared	SEX2	Hyper	Enriched	2.0198e-05	4.61084	2.3691	8.11376	0.0012312
GABPA	shared	SEX2	Hyper	Enriched	0.00154299	1.84917	1.25541	2.63333	0.0278202
GABPB1	shared	SEX2	Hyper	Enriched	0.000657621	2.03414	1.34226	2.96455	0.0154992
GABPB1	shared	SEX2	Hypo	Enriched	0.00246251	2.70415	1.37844	4.81028	0.0383947
GFI1	shared	SEX2	Hyper	Enriched	0.00120849	2.23236	1.35536	3.47345	0.023944
GFP	shared	SEX2	Hypo	Enriched	7.04008e-06	2.08523	1.51627	2.82477	0.000686123
GLIS2	shared	SEX2	Hyper	Enriched	2.04859e-05	3.05478	1.85436	4.75514	0.0012312
GMEB1	shared	SEX2	Hyper	Enriched	0.0017934	2.15886	1.32814	3.32528	0.0305047
GTF2A2	shared	SEX2	Hyper	Enriched	0.000685622	3.57753	1.70677	6.62434	0.0159112
GTF2B	shared	SEX2	Hyper	Enriched	5.1014e-05	3.17576	1.83911	5.12273	0.00234478
GTF2F1	shared	SEX2	Hyper	Enriched	2.24028e-08	3.33867	2.25141	4.78207	1.61569e-05
GTF3C1	shared	SEX2	Hypo	Enriched	0.00020492	3.89677	1.9198	7.09674	0.0071052
HES1	shared	SEX2	Hyper	Enriched	0.000250958	5.87631	2.34956	12.205	0.00780132
HHEX	shared	SEX2	Hyper	Enriched	0.00130795	1.92015	1.28618	2.76491	0.0249548
HIF1A	shared	SEX2	Hyper	Enriched	0.00239228	1.7053	1.20826	2.34476	0.0380025
HMGB1	shared	SEX2	Hypo	Enriched	6.88638e-05	4.42863	2.18171	8.06528	0.00283785
HMGB2	shared	SEX2	Hyper	Enriched	0.000822673	2.77158	1.50721	4.68282	0.0181997
HNF1A	shared	SEX2	Hypo	Enriched	0.00360842	3.69832	1.47129	7.73625	0.049664
HNF4A	shared	SEX2	Hyper	Enriched	0.000654252	1.80719	1.28607	2.47564	0.0154992
HNF4A	shared	SEX2	Hypo	Enriched	0.00227885	2.33238	1.33665	3.81307	0.0363607
HNRNPL	shared	SEX2	Hypo	Enriched	0.00174882	4.22368	1.68027	8.83478	0.0300297
HNRNPLL	shared	SEX2	Hyper	Enriched	0.000626774	2.47041	1.45557	3.93309	0.0150676
HOMEZ	shared	SEX2	Hyper	Enriched	0.00098994	3.17549	1.57724	5.72056	0.0208756
HOXA3	shared	SEX2	Hyper	Enriched	0.00362356	2.11808	1.2677	3.33226	0.0496827
HOXA3	shared	SEX2	Hypo	Enriched	0.00329782	3.11109	1.40591	6.00272	0.0474245
HOXB13	shared	SEX2	Hyper	Enriched	0.00197643	1.63758	1.19654	2.19397	0.0329955
HSF1	shared	SEX2	Hyper	Enriched	1.93598e-05	2.39806	1.61738	3.43424	0.00121187
INTS3	shared	SEX2	Hyper	Enriched	9.83087e-10	3.42418	2.37889	4.78665	1.77251e-06
IRF4	shared	SEX2	Hyper	Enriched	0.00133228	1.72413	1.22694	2.36197	0.025208
IRF9	shared	SEX2	Hyper	Enriched	8.62776e-05	2.74414	1.66596	4.27129	0.0034957
JARID2	shared	SEX2	Hyper	Enriched	0.0032235	2.06362	1.25298	3.21123	0.0470345
KDM1A	shared	SEX2	Hyper	Enriched	0.0021843	1.4739	1.14792	1.86895	0.0354801
KDM1A	shared	SEX2	Hypo	Enriched	0.000411963	2.03374	1.36702	2.93818	0.0112541
KDM2A	shared	SEX2	Hyper	Enriched	7.30121e-06	2.60673	1.73323	3.77646	0.000692846
KDM2B	shared	SEX2	Hyper	Enriched	0.000674027	1.80036	1.2812	2.46644	0.0157827
KDM2B	shared	SEX2	Hypo	Enriched	3.28238e-05	2.91825	1.77351	4.56341	0.00166708
KDM4A	shared	SEX2	Hyper	Enriched	0.00110906	1.93976	1.28988	2.80943	0.0229842
KDM4C	shared	SEX2	Hyper	Enriched	0.000742493	2.68877	1.49673	4.46626	0.0168392
KDM4C	shared	SEX2	Hypo	Enriched	0.000610766	4.45152	1.90012	8.90951	0.0150676
KDM5B	shared	SEX2	Hypo	Enriched	0.0005564	2.49229	1.49546	3.9361	0.0141294
KLF11	shared	SEX2	Hyper	Enriched	0.000233065	2.47441	1.52216	3.81172	0.00743745
KLF14	shared	SEX2	Hyper	Enriched	0.00171685	4.20845	1.68376	8.73356	0.029908
KLF17	shared	SEX2	Hyper	Enriched	6.40687e-06	3.59178	2.11558	5.71951	0.000660091
KLF3	shared	SEX2	Hyper	Enriched	0.000403228	2.28379	1.4384	3.45417	0.011113
KLF3	shared	SEX2	Hypo	Enriched	0.00063165	3.39625	1.67337	6.18399	0.0150843
KLF4	shared	SEX2	Hypo	Enriched	1.62228e-07	3.20281	2.11279	4.69797	7.31244e-05
KLF5	shared	SEX2	Hyper	Enriched	8.1341e-07	2.34517	1.68913	3.18048	0.000149594
KLF9	shared	SEX2	Hyper	Enriched	0.000624864	2.63531	1.49793	4.31031	0.0150676
KLF9	shared	SEX2	Hypo	Enriched	0.000222894	4.61401	2.08482	8.90507	0.00721866
KMT2A	shared	SEX2	Hyper	Enriched	1.82054e-05	1.82683	1.39218	2.36104	0.00121187
KMT2B	shared	SEX2	Hyper	Enriched	0.000978943	1.79556	1.26042	2.488	0.0208151
L3MBTL2	shared	SEX2	Hyper	Enriched	0.000617077	2.04571	1.3499	2.98191	0.0150676
LARP7	shared	SEX2	Hyper	Enriched	0.000275565	1.92048	1.3481	2.66111	0.00835032
LCOR	shared	SEX2	Hypo	Enriched	0.00357688	3.70438	1.4737	7.74897	0.0494186
LIN54	shared	SEX2	Hyper	Enriched	0.000403719	2.28354	1.43825	3.4538	0.011113
LIN9	shared	SEX2	Hyper	Enriched	0.00172966	3.40486	1.54938	6.50737	0.0299862
MAFB	shared	SEX2	Hyper	Enriched	0.000349608	2.31295	1.45673	3.49778	0.0100855
MAX	shared	SEX2	Hypo	Enriched	0.000564219	1.98925	1.34467	2.86111	0.0142278
MAZ	shared	SEX2	Hyper	Enriched	0.00129114	1.81103	1.25174	2.54193	0.0248975
MBD3	shared	SEX2	Hyper	Enriched	5.2607e-05	2.14021	1.49483	2.97814	0.00234478
MBD6	shared	SEX2	Hyper	Enriched	2.60241e-05	3.69565	2.05647	6.14013	0.00144374
MEAF6	shared	SEX2	Hypo	Enriched	4.21692e-06	3.62076	2.14236	5.77955	0.000490523
MECP2	shared	SEX2	Hyper	Enriched	0.00247021	2.06523	1.27057	3.18127	0.0383947
MethylCap	shared	SEX2	Hyper	Enriched	3.32411e-06	2.4741	1.70976	3.47282	0.000440994
MINA	shared	SEX2	Hyper	Enriched	0.00182326	4.16306	1.66564	8.63761	0.030867
MITF	shared	SEX2	Hyper	Enriched	5.26698e-05	1.70577	1.32194	2.17221	0.00234478
MLXIP	shared	SEX2	Hyper	Enriched	0.000504953	2.37894	1.46359	3.66467	0.0130997
MNX1	shared	SEX2	Hyper	Enriched	0.000880826	2.12247	1.35104	3.18351	0.0190195
MNX1	shared	SEX2	Hypo	Enriched	0.00157914	3.02105	1.48862	5.50116	0.0281617
MTA1	shared	SEX2	Hyper	Enriched	0.00268713	1.99723	1.258	3.02038	0.0412332
MXD3	shared	SEX2	Hyper	Enriched	0.00123903	2.91241	1.49721	5.12204	0.0242823
MYB	shared	SEX2	Hyper	Enriched	0.000100141	2.06672	1.43603	2.88806	0.00392511
MYOCD	shared	SEX2	Hyper	Enriched	6.79872e-07	3.17769	2.06135	4.69594	0.000144213
NABP2	shared	SEX2	Hyper	Enriched	1.38359e-05	3.04176	1.87099	4.6866	0.0010838
NANOG	shared	SEX2	Hyper	Enriched	2.54264e-05	1.79403	1.3699	2.31439	0.00144374
NCAPH2	shared	SEX2	Hypo	Enriched	0.000302172	4.02438	1.90574	7.52793	0.00893141
NFE2L1	shared	SEX2	Hyper	Enriched	0.00109155	3.64624	1.65902	6.96864	0.0227522
NFKB2	shared	SEX2	Hyper	Enriched	0.000464565	2.20696	1.41859	3.28429	0.0124091
NFXL1	shared	SEX2	Hypo	Enriched	0.00193949	12.5935	2.57407	37.3541	0.0325293
NFYA	shared	SEX2	Hyper	Enriched	8.29696e-07	3.42642	2.15763	5.18355	0.000149594
NFYB	shared	SEX2	Hyper	Enriched	2.18754e-05	2.94569	1.81193	4.53861	0.00129316
NFYB	shared	SEX2	Hypo	Enriched	0.00292178	3.4548	1.47495	6.91562	0.043537
NFYC	shared	SEX2	Hyper	Enriched	6.92543e-05	3.38124	1.88175	5.61807	0.00283785
NFYC	shared	SEX2	Hypo	Enriched	0.000777747	4.87538	1.93964	10.2014	0.0174196
NIPBL	shared	SEX2	Hyper	Enriched	0.000103083	2.22217	1.48832	3.19977	0.00399697
NOTCH1	shared	SEX2	Hyper	Enriched	0.000458842	2.01878	1.36158	2.8906	0.0123476
NPM1	shared	SEX2	Hyper	Enriched	0.0014375	1.75493	1.24341	2.41302	0.0264471
NR2F6	shared	SEX2	Hypo	Enriched	0.00321312	3.12374	1.41163	6.0273	0.0470345
NRL	shared	SEX2	Hyper	Enriched	0.00206802	2.04915	1.27611	3.12639	0.0338967
NUP98	shared	SEX2	Hyper	Enriched	0.000285639	4.96569	2.13247	9.85585	0.00851252
O-GlcNAc	shared	SEX2	Hyper	Enriched	4.49135e-06	2.85419	1.85161	4.21758	0.000506119
OGT	shared	SEX2	Hyper	Enriched	0.000481113	2.39482	1.47332	3.68917	0.0126635
OLIG2	shared	SEX2	Hyper	Enriched	0.00290105	2.35944	1.3412	3.85926	0.0434074
PAF1	shared	SEX2	Hyper	Enriched	0.00300285	1.96774	1.23944	2.97551	0.0445608
PATZ1	shared	SEX2	Hypo	Enriched	0.000219844	3.39477	1.78197	5.91469	0.00721866
PBRM1	shared	SEX2	Hyper	Enriched	0.00149783	2.1245	1.32305	3.24156	0.0271416
PCBP1	shared	SEX2	Hyper	Enriched	0.0013352	3.05602	1.51793	5.50516	0.025208
PDS5A	shared	SEX2	Hypo	Enriched	0.00224526	3.30137	1.49189	6.37008	0.0361513
PHF8	shared	SEX2	Hypo	Enriched	0.000201651	3.24967	1.75052	5.55864	0.00705975
PHTF2	shared	SEX2	Hypo	Enriched	1.03231e-05	77.0529	15.5408	234.194	0.000907927
POGZ	shared	SEX2	Hyper	Enriched	0.00111717	2.48926	1.41492	4.07129	0.022989
POU2AF1	shared	SEX2	Hyper	Enriched	0.00242378	2.2003	1.29643	3.50246	0.0383339
POU5F1	shared	SEX2	Hyper	Enriched	0.00148661	1.98695	1.30043	2.91495	0.0271248
PPP2R1A	shared	SEX2	Hypo	Enriched	1.15379e-05	18.0646	5.7997	42.8399	0.00093211
PROX1	shared	SEX2	Hyper	Enriched	0.00271921	2.17128	1.27938	3.45616	0.0415485
PTEN	shared	SEX2	Hyper	Enriched	0.000977955	2.16357	1.3627	3.27201	0.0208151
PTEN	shared	SEX2	Hypo	Enriched	1.6262e-05	4.14564	2.23297	7.09169	0.00117645
QSER1	shared	SEX2	Hyper	Enriched	9.97798e-09	2.75812	1.98651	3.74057	8.99514e-06
QSER1	shared	SEX2	Hypo	Enriched	0.000415382	2.88953	1.59266	4.86136	0.0112622
RAD21	shared	SEX2	Hypo	Enriched	0.000273203	1.96059	1.3579	2.76471	0.00834889
RAG2	shared	SEX2	Hyper	Enriched	0.00023957	2.32905	1.48248	3.49374	0.00757799
RB1	shared	SEX2	Hyper	Enriched	1.09058e-05	2.99913	1.86744	4.57677	0.00092332
RBM25	shared	SEX2	Hypo	Enriched	1.11988e-06	3.34206	2.09931	5.09507	0.000183558
RBPJ	shared	SEX2	Hyper	Enriched	1.85214e-06	2.28466	1.64557	3.09859	0.000290383
RCOR1	shared	SEX2	Hyper	Enriched	0.00244693	1.88292	1.24246	2.74427	0.0383947
REST	shared	SEX2	Hyper	Enriched	2.38063e-07	2.21887	1.65954	2.91408	7.36881e-05
REST	shared	SEX2	Hypo	Enriched	0.00130444	2.31516	1.3699	3.69497	0.0249548
RING1	shared	SEX2	Hyper	Enriched	4.98388e-12	3.83224	2.71432	5.27071	1.79719e-08
RNF2	shared	SEX2	Hyper	Enriched	9.07107e-08	2.1427	1.6361	2.76444	4.67289e-05
RORC	shared	SEX2	Hypo	Enriched	3.92134e-06	5.52419	2.81465	9.82734	0.000471346
RUNX1	shared	SEX2	Hyper	Enriched	2.75007e-05	1.67056	1.31972	2.09197	0.00150254
RUNX1	shared	SEX2	Hypo	Enriched	1.81405e-05	2.29246	1.57335	3.2564	0.00121187
SAFB	shared	SEX2	Hyper	Enriched	0.000105112	5.76954	2.47709	11.4572	0.00403226
SAP130	shared	SEX2	Hypo	Enriched	0.00278912	2.80116	1.38026	5.10044	0.042254
SETD1A	shared	SEX2	Hyper	Enriched	0.00162747	2.07476	1.32067	3.11175	0.0284886
SETDB1	shared	SEX2	Hyper	Enriched	0.00202084	2.42162	1.34799	4.02226	0.0332747
SMARCC1	shared	SEX2	Hypo	Enriched	0.00156596	1.98819	1.28282	2.96755	0.0280937
SMC3	shared	SEX2	Hypo	Enriched	0.00335203	2.15975	1.27799	3.44677	0.0477763
SNAI2	shared	SEX2	Hypo	Enriched	0.000145278	2.95054	1.69088	4.82358	0.00534565
SOX10	shared	SEX2	Hyper	Enriched	0.0012821	2.29236	1.37198	3.60647	0.0248561
SP140	shared	SEX2	Hyper	Enriched	0.000216817	5.17659	2.22328	10.2797	0.00721866
SP2	shared	SEX2	Hyper	Enriched	1.9702e-07	3.30973	2.16573	4.85751	7.36881e-05
SP2	shared	SEX2	Hypo	Enriched	4.96062e-06	4.96622	2.60655	8.65311	0.000542061
SP3	shared	SEX2	Hyper	Enriched	0.000223949	2.79617	1.61948	4.51017	0.00721866
SREBF2	shared	SEX2	Hypo	Enriched	0.000216748	2.59901	1.55934	4.10453	0.00721866
SS18	shared	SEX2	Hypo	Enriched	0.000767215	2.14153	1.37028	3.21786	0.0172911
SS18L1	shared	SEX2	Hyper	Enriched	0.00284075	1.81095	1.21312	2.6078	0.0426823
STAG1	shared	SEX2	Hypo	Enriched	0.000698573	2.29466	1.42671	3.5256	0.0160449
STAG2	shared	SEX2	Hyper	Enriched	0.000208067	1.76939	1.31277	2.3399	0.00714563
STAG2	shared	SEX2	Hypo	Enriched	0.0017446	2.18333	1.32706	3.41478	0.0300297
STAT5A	shared	SEX2	Hyper	Enriched	0.000550831	2.04174	1.36761	2.93994	0.0140872
SUZ12	shared	SEX2	Hyper	Enriched	3.42424e-06	1.95006	1.4828	2.52487	0.000440994
SUZ12	shared	SEX2	Hypo	Enriched	1.83316e-05	2.63353	1.69921	3.93106	0.00121187
TAF1	shared	SEX2	Hypo	Enriched	1.78799e-05	3.25401	1.92528	5.19381	0.00121187
TBP	shared	SEX2	Hyper	Enriched	0.000317927	2.04234	1.38652	2.90885	0.00924553
TBX2	shared	SEX2	Hyper	Enriched	0.00120755	2.00958	1.30385	2.96847	0.023944
TBX3	shared	SEX2	Hyper	Enriched	3.56672e-05	4.71996	2.34324	8.50719	0.00173806
TCF7	shared	SEX2	Hyper	Enriched	3.53668e-05	2.10986	1.48799	2.91218	0.00173806
TEAD3	shared	SEX2	Hypo	Enriched	0.00117119	2.96508	1.51134	5.27409	0.023674
TET1	shared	SEX2	Hyper	Enriched	3.18951e-05	2.19818	1.52738	3.07183	0.00164305
TET1	shared	SEX2	Hypo	Enriched	2.35004e-09	4.72742	2.96889	7.20746	2.82474e-06
TET2	shared	SEX2	Hyper	Enriched	8.3075e-06	1.8789	1.42869	2.43262	0.000768125
TFAP2A	shared	SEX2	Hyper	Enriched	0.0013947	1.59794	1.19215	2.10329	0.0257912
TFAP2C	shared	SEX2	Hypo	Enriched	0.0011507	2.22314	1.36724	3.44533	0.023443
TFEB	shared	SEX2	Hypo	Enriched	9.65467e-05	2.94904	1.71851	4.76155	0.00382579
THAP1	shared	SEX2	Hyper	Enriched	0.00274474	5.38653	1.73963	12.6681	0.0417617
TP53BP1	shared	SEX2	Hypo	Enriched	0.00158536	2.61212	1.40719	4.46763	0.0281617
TRIM25	shared	SEX2	Hyper	Enriched	5.61525e-07	2.2906	1.67353	3.06928	0.000126554
TRIM25	shared	SEX2	Hypo	Enriched	1.1632e-05	3.1411	1.90896	4.91264	0.00093211
TRIM28	shared	SEX2	Hyper	Enriched	0.00122375	1.59977	1.19971	2.09615	0.0241138
TRP47	shared	SEX2	Hyper	Enriched	9.1398e-05	2.08171	1.4465	2.90897	0.00366201
TRP47	shared	SEX2	Hypo	Enriched	5.17543e-07	3.86818	2.35067	6.04961	0.000124417
TRPS1	shared	SEX2	Hyper	Enriched	3.94352e-05	2.55612	1.64304	3.80456	0.00189605
UBTF	shared	SEX2	Hypo	Enriched	0.000623136	3.40202	1.67621	6.19501	0.0150676
USF1	shared	SEX2	Hypo	Enriched	0.00323476	2.61159	1.33121	4.64536	0.0470345
USP7	shared	SEX2	Hyper	Enriched	1.0211e-05	2.27815	1.59123	3.16993	0.000907927
VEZF1	shared	SEX2	Hyper	Enriched	1.44267e-05	2.44562	1.64937	3.50197	0.0010838
WAS	shared	SEX2	Hyper	Enriched	0.00176083	2.45758	1.36803	4.08223	0.0300927
WDR5	shared	SEX2	Hyper	Enriched	0.00134438	1.88615	1.28053	2.68648	0.0252491
WDR5	shared	SEX2	Hypo	Enriched	1.9492e-05	3.3555	1.95524	5.41826	0.00121187
XBP1	shared	SEX2	Hyper	Enriched	0.00344723	2.69496	1.33874	4.85328	0.0487191
YWHAZ	shared	SEX2	Hyper	Enriched	3.70883e-06	5.03694	2.6659	8.67661	0.000461174
YY1	shared	SEX2	Hyper	Enriched	0.000281576	1.73017	1.28727	2.28256	0.00846135
ZBTB26	shared	SEX2	Hyper	Enriched	0.0022508	1.93936	1.25831	2.8649	0.0361513
ZBTB48	shared	SEX2	Hyper	Enriched	0.000869089	1.96777	1.32722	2.81754	0.0188791
ZC3H8	shared	SEX2	Hyper	Enriched	0.000843779	4.19665	1.80286	8.32667	0.0185528
ZFHX2	shared	SEX2	Hypo	Enriched	0.00117984	3.13749	1.54588	5.71322	0.023674
ZFP91	shared	SEX2	Hyper	Enriched	0.000709672	1.98009	1.32633	2.85122	0.0161967
ZFP91	shared	SEX2	Hypo	Enriched	0.00190543	2.66546	1.39924	4.64407	0.0321074
ZFX	shared	SEX2	Hypo	Enriched	6.66651e-05	2.69965	1.66038	4.18391	0.00279529
ZHX2	shared	SEX2	Hyper	Enriched	0.00016551	2.10192	1.42704	2.99382	0.00585127
ZNF189	shared	SEX2	Hyper	Enriched	0.000528583	2.50807	1.47789	3.99335	0.0136148
ZNF213	shared	SEX2	Hyper	Enriched	0.00348722	5.08677	1.64347	11.9628	0.0487399
ZNF225	shared	SEX2	Hyper	Enriched	4.03567e-05	3.00308	1.79703	4.72591	0.00191482
ZNF263	shared	SEX2	Hypo	Enriched	1.41952e-05	3.75882	2.11444	6.23014	0.0010838
ZNF280B	shared	SEX2	Hyper	Enriched	3.34861e-05	2.64207	1.68163	3.96323	0.00167709
ZNF341	shared	SEX2	Hyper	Enriched	5.6801e-05	3.02857	1.78424	4.82265	0.00246777
ZNF407	shared	SEX2	Hyper	Enriched	3.11388e-05	2.79249	1.73883	4.26157	0.00164305
ZNF423	shared	SEX2	Hypo	Enriched	0.00267351	7.18082	1.93939	18.6514	0.0411994
ZNF436	shared	SEX2	Hypo	Enriched	0.00125752	39.8154	4.75299	147.6	0.0245115
ZNF501	shared	SEX2	Hyper	Enriched	0.000153087	2.20131	1.46367	3.18852	0.00552032
ZNF577	shared	SEX2	Hyper	Enriched	0.00112204	4.54018	1.81627	9.42283	0.022989
ZNF605	shared	SEX2	Hyper	Enriched	0.000577308	2.48862	1.46626	3.96212	0.0144568
ZNF639	shared	SEX2	Hyper	Enriched	0.0009813	2.38249	1.42598	3.74851	0.0208151
ZNF687	shared	SEX2	Hypo	Enriched	0.000850004	2.34961	1.4098	3.71033	0.0185764
ZNF7	shared	SEX2	Hyper	Enriched	0.00280053	2.63232	1.35331	4.62933	0.042254
ZNF768	shared	SEX2	Hyper	Enriched	5.21085e-05	2.09005	1.46706	2.89603	0.00234478
ZNF781	shared	SEX2	Hyper	Enriched	5.48204e-05	3.64426	1.98116	6.15859	0.00241076
ZNF788	shared	SEX2	Hyper	Enriched	0.00355061	2.12697	1.27302	3.34625	0.0492442
