## Supplementary tables for "The impact of sex, age, and genetic ancestry on DNA methylation across tissues": SupplementaryTable8_enrichmentGO_TFBS_hyper_sex.txt

geneSet	description	link	size	overlap	expect	enrichmentRatio	pValue	FDR	overlapId	database	userId
hsa03083	Polycomb repressive complex	http://www.kegg.jp/kegg-bin/show_pathway?hsa03083+11091+114785+1387+1876+22992+23512+3720+54880+6015+6045+63035+648+7528+7874+8314+83746+84678+8473+84733+8726	61	20	6.271028037383178	3.189269746646796	8.109417589620576e-7	6.76325426974356e-4	11091;114785;1387;1876;22992;23512;3720;54880;6015;6045;63035;648;7528;7874;8314;83746;84678;8473;84733;8726	pathway_KEGG	RING1;RNF2;CREBBP;BCOR;SUZ12;KDM2A;USP7;MBD6;BAP1;CBX2;YY1;BCORL1;BMI1;OGT;L3MBTL2;KDM2B;EED;WDR5;JARID2;E2F6
GO:0010721	negative regulation of cell development	http://amigo.geneontology.org/amigo/term/GO:0010721	54	16	5.5514018691588785	2.8821548821548824	4.784842177457378e-5	0.019952791879997267	604;861;865;3280;4204;4851;5629;5728;5897;5925;5978;6663;9682;9935;50943;84524	geneontology_Biological_Process_noRedundant	REST;RB1;FOXP3;RUNX1;RAG2;HES1;MAFB;NOTCH1;ZC3H8;PTEN;KDM4A;SOX10;MECP2;PROX1;BCL6;CBFB
hsa00310	Lysine degradation	http://www.kegg.jp/kegg-bin/show_pathway?hsa00310+10919+4297+55870+84444+9739+9757+9869	16	7	1.644859813084112	4.255681818181818	5.461684709945171e-4	0.15183483493647576	10919;4297;55870;84444;9739;9757;9869	pathway_KEGG	DOT1L;KMT2A;KMT2B;SETD1A;ASH1L;SETDB1;EHMT2
hsa05017	Spinocerebellar ataxia	http://www.kegg.jp/kegg-bin/show_pathway?hsa05017+23152+2959+3516+4800+6908+7494	14	6	1.439252336448598	4.1688311688311694	0.001599726841253716	0.26848770367918046	23152;2959;3516;4800;6908;7494	pathway_KEGG	CIC;NFYA;RBPJ;GTF2B;TBP;XBP1
GO:0016570	histone modification	http://amigo.geneontology.org/amigo/term/GO:0016570	29	9	2.9813084112149535	3.018808777429467	0.001670272044578435	0.26848770367918046	4204;4800;4801;4802;8473;9188;10919;11091;84444	geneontology_Biological_Process_noRedundant	NFYA;DOT1L;NFYB;NFYC;OGT;WDR5;DDX21;MECP2;EHMT2
GO:0090596	sensory organ morphogenesis	http://amigo.geneontology.org/amigo/term/GO:0090596	60	14	6.168224299065421	2.2696969696969695	0.002106770903187338	0.26848770367918046	3091;4851;4901;5629;6015;6670;6909;6926;7020;7528;9935;22882;25836;84678	geneontology_Biological_Process_noRedundant	RING1;TBX3;NIPBL;ZHX2;SP3;YY1;MAFB;NOTCH1;KDM2B;TBX2;TFAP2A;NRL;HIF1A;PROX1
GO:0048638	regulation of developmental growth	http://amigo.geneontology.org/amigo/term/GO:0048638	54	13	5.5514018691588785	2.3417508417508417	0.002253493915772498	0.26848770367918046	861;1027;3516;3720;4204;4851;5629;5728;5897;6776;6909;7528;25836	geneontology_Biological_Process_noRedundant	RBPJ;RUNX1;NIPBL;CDKN1B;RAG2;YY1;NOTCH1;STAT5A;PTEN;TBX2;MECP2;PROX1;JARID2
GO:0021700	developmental maturation	http://amigo.geneontology.org/amigo/term/GO:0021700	57	13	5.859813084112149	2.218500797448166	0.0037765882590591925	0.39200968289898847	865;1649;3091;3280;3516;4204;5728;5925;6663;7534;8314;10481;23028	geneontology_Biological_Process_noRedundant	RBPJ;YWHAZ;RB1;DDIT3;BAP1;HES1;PTEN;SOX10;HOXB13;KDM1A;HIF1A;MECP2;CBFB
GO:0051090	regulation of DNA-binding transcription factor activity	http://amigo.geneontology.org/amigo/term/GO:0051090	78	16	8.018691588785046	1.9953379953379955	0.004230320319053832	0.39200968289898847	1649;2672;3280;3297;4869;5629;5728;5925;6045;7706;7874;23028;50943;84662;93649;200186	geneontology_Biological_Process_noRedundant	RNF2;TRIM25;MYOCD;CRTC2;USP7;RB1;HSF1;GLIS2;DDIT3;FOXP3;HES1;PTEN;GFI1;NPM1;KDM1A;PROX1
GO:1990845	adaptive thermogenesis	http://amigo.geneontology.org/amigo/term/GO:1990845	34	9	3.4953271028037385	2.5748663101604277	0.0055628530846998925	0.4455494217297196	1649;3297;3516;3662;4849;4851;5925;8473;23028	geneontology_Biological_Process_noRedundant	RBPJ;RB1;HSF1;DDIT3;NOTCH1;OGT;IRF4;KDM1A;CNOT3
