## Supplementary tables for "The impact of sex, age, and genetic ancestry on DNA methylation across tissues": SupplementaryTable9_TFBS_enrichment_age.txt

TF	tissue	variable	methylation	direction	p_value	odds_ratio	CI_low	CI_high	adj_p_val
MECP2	ColonTransverse	AGE	Hyper	Enriched	2.08468930626235e-12	1.46471388051265	1.32081857383636	1.62063362365489	1.78904245919241e-10
CDT1	ColonTransverse	AGE	Hyper	Enriched	4.44142862594978e-08	1.29129940187437	1.17999261951316	1.41068161805273	2.06198784732619e-06
LCOR	ColonTransverse	AGE	Hyper	Enriched	1.01579010742435e-06	34.0682672323596	8.08454127080639	164.383990937577	3.78515471608652e-05
MEAF6	ColonTransverse	AGE	Hyper	Enriched	2.50431987324787e-06	1.23776678990104	1.13363810171772	1.34928759647915	8.44313557266425e-05
ATF6	ColonTransverse	AGE	Hyper	Enriched	4.15354100112832e-06	22.7306594178412	6.07623875715119	85.0595198998283	0.000136777071106923
MYNN	ColonTransverse	AGE	Hyper	Enriched	1.45237893108962e-05	28.4119158168666	6.11459131750953	143.133047126416	0.000437567780089979
DOT1L	ColonTransverse	AGE	Hyper	Enriched	1.78287440191166e-05	1.18941111101138	1.09911327511088	1.28545846350411	0.000526609797078062
MYBL1	ColonTransverse	AGE	Hyper	Enriched	2.01600714097473e-05	15.158779442547	4.43801484864885	47.6892534303166	0.000582584920738821
MEOX2	ColonTransverse	AGE	Hyper	Enriched	4.63407188841959e-05	12.3995219235243	3.76503158455671	36.5645954657086	0.00122651323252376
MXI1	ColonTransverse	AGE	Hyper	Enriched	8.20555565946332e-05	16.2353315640721	4.06288729952738	59.4205904192701	0.00202070727196523
TSHZ1	ColonTransverse	AGE	Hyper	Enriched	0.00012869251189377	14.2023604961731	3.65632290027952	49.2857381892264	0.00303714328069296
GZF1	ColonTransverse	AGE	Hyper	Enriched	0.000279747228742948	11.364080848495	3.04770549393288	36.4863946219979	0.00591226978955245
AFF1	ColonTransverse	AGE	Hyper	Enriched	0.000335056114022355	18.1830847085345	3.60784177294936	84.6917322111807	0.00677770653508078
MCM2	ColonTransverse	AGE	Hyper	Enriched	0.000425230370776556	1.16243413477338	1.06880467268037	1.26235718257599	0.00848065077492399
CBX8	ColonTransverse	AGE	Hyper	Enriched	0.000537114048714555	9.47081964511689	2.61348075518969	28.8887274785717	0.0102777499051326
ZNF395	ColonTransverse	AGE	Hyper	Enriched	0.000940584865911054	8.11890886154856	2.28822497175405	23.8668904355332	0.0163419407377921
LARP7	ColonTransverse	AGE	Hyper	Enriched	0.00149311939982658	1.2799422691651	1.09726010713115	1.48531597310109	0.0250207937296384
HNRNPK	ColonTransverse	AGE	Hyper	Enriched	0.00153420999359418	7.10288948471463	2.03489401125608	20.288586162984	0.0255581335403455
RNF2	ColonTransverse	AGE	Hyper	Enriched	0.00171725296727161	3.08698570579863	1.48234164814601	5.82106124693885	0.0277900594475039
ZNF266	ColonTransverse	AGE	Hyper	Enriched	0.0019169477492386	6.68511751705757	1.92827965021647	18.8727658744583	0.0304988540777737
EP300	ColonTransverse	AGE	Hypo	Enriched	0.000748530615725021	1.32217092565826	1.12318890729796	1.54716805811631	0.0135021573486195
SIRT1	ColonTransverse	AGE	Hypo	Enriched	0.00201964305909809	1.97576524824593	1.27429488327197	2.94000884495277	0.0312976580728019
EZH2	Lung	AGE	Hyper	Enriched	2.73250866016927e-316	4.54470896823109	4.25391066830881	4.85127742851698	3.29391498467038e-314
MYOCD	Lung	AGE	Hyper	Enriched	1.8961286017127e-220	2.4438103504846	2.32358362747717	2.56954349086348	1.25713326293552e-218
RNF2	Lung	AGE	Hyper	Enriched	9.20995527235757e-115	4.13019106025114	3.72127323945412	4.57348108716021	1.90818760799158e-113
KDM2B	Lung	AGE	Hyper	Enriched	4.50607459433824e-96	2.24834946582574	2.09679341451299	2.40847334269605	7.56336064821837e-95
ASCL1	Lung	AGE	Hyper	Enriched	1.01174072115108e-52	1.51720113554348	1.44109023496525	1.59651033298857	8.82610655425217e-52
EHMT2	Lung	AGE	Hyper	Enriched	9.84153016098268e-39	13.8151064117941	10.0232254674521	18.7440469799932	6.33488786090438e-38
MAX	Lung	AGE	Hyper	Enriched	1.05637838117093e-31	1.27545155733687	1.22521391253211	1.32749160336257	6.17073891380023e-31
LMNB1	Lung	AGE	Hyper	Enriched	5.8734034010599e-23	1.48888738631832	1.37960670725303	1.60492957574481	2.80148665820339e-22
E2F6	Lung	AGE	Hyper	Enriched	1.19545481538824e-20	1.43490558645514	1.33306819806011	1.5428336678378	5.42867494933151e-20
SUMO2	Lung	AGE	Hyper	Enriched	7.00879472108486e-17	1.89227422463951	1.64228623420435	2.17043927427821	2.96922102241486e-16
PCGF2	Lung	AGE	Hyper	Enriched	6.21477758895085e-16	14.4700239574698	8.37913024472367	23.8954003140201	2.55925313135057e-15
ZHX3	Lung	AGE	Hyper	Enriched	1.44792527307691e-12	2.93373321493765	2.22840379297773	3.79882640713928	5.54898529508664e-12
HOXB13	Lung	AGE	Hyper	Enriched	1.39731080042753e-11	2.2141436475098	1.78306545039324	2.72041917533558	5.11832630211853e-11
CBX8	Lung	AGE	Hyper	Enriched	2.85617030581702e-10	6.13822554139438	3.71356170689722	9.65749864435819	9.88846429637954e-10
HOXB5	Lung	AGE	Hyper	Enriched	2.18667239895819e-09	1.87063795259726	1.53573578471372	2.25847332463158	7.30359597233894e-09
BRD4	Lung	AGE	Hyper	Enriched	1.63039681540839e-07	1.1088602969985	1.0668518312904	1.15237899065776	5.07489712965147e-07
ZNF624	Lung	AGE	Hyper	Enriched	1.90051049688571e-07	2.45241056407182	1.78332820631575	3.29669950599041	5.87430517219218e-07
ZSCAN20	Lung	AGE	Hyper	Enriched	7.77510385211589e-07	3.47827971179575	2.17699041350546	5.30136184430156	2.3272658482857e-06
RYBP	Lung	AGE	Hyper	Enriched	1.09055927252162e-06	2.67920680119595	1.82880202139477	3.80081967395066	3.24962156261498e-06
CREB1	Lung	AGE	Hyper	Enriched	4.61899225537206e-06	1.12178237578227	1.06804964350761	1.17782891316326	1.3171577915319e-05
ATOH8	Lung	AGE	Hyper	Enriched	4.74272288070341e-06	2.05047502651533	1.51843426717821	2.71309828512849	1.3466489378614e-05
HEYL	Lung	AGE	Hyper	Enriched	1.3928364775938e-05	3.42930042368044	2.00386764763424	5.51812947216854	3.87191020815384e-05
MYC	Lung	AGE	Hyper	Enriched	1.57784037807124e-05	1.10455307405049	1.05581388225137	1.155121301732	4.37702163456582e-05
KDM1A	Lung	AGE	Hyper	Enriched	0.000494397124699218	1.2496165493995	1.10215578094712	1.41178645404244	0.00123227554013377
SUMO1	Lung	AGE	Hyper	Enriched	0.000527537672393992	1.19244120841812	1.0794658081709	1.31435811083793	0.00130750458615782
ZNF302	Lung	AGE	Hyper	Enriched	0.000972809178686121	2.39129321859383	1.42577753892609	3.78013818168413	0.00234109795088529
NR2E3	Lung	AGE	Hyper	Enriched	0.00214599095221088	1.59643719458708	1.17966229254004	2.1154854551026	0.00489773494428852
TFCP2L1	Lung	AGE	Hyper	Enriched	0.00233835933484571	1.80606878845356	1.21981399938639	2.58203282094549	0.00529123631058945
CRTC2	Lung	AGE	Hyper	Enriched	0.00286637024466472	1.07976660197666	1.02641518137983	1.13533645378424	0.0063879108309671
PIAS4	Lung	AGE	Hyper	Enriched	0.00512460986534431	6.26135166066527	1.61864863024539	17.4652659619022	0.0110312218854652
SUZ12	Lung	AGE	Hyper	Enriched	0.00589531945917801	3.88679569387276	1.38812015303043	8.80924712317115	0.0125880734345733
REST	Lung	AGE	Hyper	Enriched	0.00743919238013596	1.10191700076832	1.02581634093113	1.18248342618337	0.0157326460862206
FOXF2	Lung	AGE	Hyper	Enriched	0.00836413534697574	1.39512276740178	1.0837523896985	1.76965369269076	0.0175210797315795
TAZ	Lung	AGE	Hyper	Enriched	0.00847532269965838	2.68386595550282	1.20829527483937	5.20603098804132	0.0177259903781499
PRDM1	Lung	AGE	Hyper	Enriched	0.00849458924138501	1.2906790042299	1.06617580495082	1.54930477053492	0.0177383076127189
HOXA7	Lung	AGE	Hyper	Enriched	0.00931268345170608	1.57363374414975	1.10254895453301	2.18164312587535	0.0192046940232695
FOXS1	Lung	AGE	Hyper	Enriched	0.0135680475566464	1.70663579322221	1.10801280424001	2.51915742259215	0.0270544827971627
NPAS2	Lung	AGE	Hyper	Enriched	0.0177933343995433	1.4776144650947	1.06024642051693	2.00766509669738	0.0347993531176908
TEAD4	Lung	AGE	Hyper	Enriched	0.0226568047693555	1.12406217570373	1.01491184414497	1.24203698172001	0.0439867102842832
YAP1	Lung	AGE	Hypo	Enriched	0	3.01442685329408	2.90416902375535	3.12845278864528	0
SMARCA2	Lung	AGE	Hypo	Enriched	0	2.6782252638786	2.58016496277516	2.77955971589724	0
CEBPB	Lung	AGE	Hypo	Enriched	0	4.02921663040651	3.8810090532781	4.18202987744803	0
RELA	Lung	AGE	Hypo	Enriched	0	4.83717081731499	4.55752704790012	5.13070010107829	0
FOS	Lung	AGE	Hypo	Enriched	0	4.30477894772061	4.06840654674337	4.55189027662543	0
HES2	Lung	AGE	Hypo	Enriched	1.1673783079937e-319	7.60685866725458	6.98555623802727	8.27310244473721	1.71993737377738e-317
MAFK	Lung	AGE	Hypo	Enriched	6.11187579622321e-308	3.21807791800647	3.04961051783677	3.39443310606609	6.75362275482665e-306
NFE2L2	Lung	AGE	Hypo	Enriched	1.20893063366103e-274	4.32679910623391	4.03824420622513	4.63243757145981	1.23310924633425e-272
NR3C1	Lung	AGE	Hypo	Enriched	1.88499784891278e-272	1.81540060347286	1.7583552923674	1.87416630858676	1.78536224832739e-270
EP300	Lung	AGE	Hypo	Enriched	2.99398672739979e-250	1.98034446312313	1.90776825657578	2.05518256425313	2.33530964737184e-248
JUNB	Lung	AGE	Hypo	Enriched	8.21735907786857e-237	2.37030034673341	2.26157627024604	2.48358270423895	6.05345452069652e-235
UBR5	Lung	AGE	Hypo	Enriched	3.77218741419762e-204	3.7281443391909	3.46526876703385	4.00653444015821	2.38186691010764e-202
TEAD1	Lung	AGE	Hypo	Enriched	3.20179258846182e-186	3.75653956318085	3.47798842330554	4.0522193125155	1.84590303143494e-184
FOSL1	Lung	AGE	Hypo	Enriched	6.52258750679207e-178	6.63606384751196	5.95811977246681	7.37677355236157	3.32651962846396e-176
SMAD3	Lung	AGE	Hypo	Enriched	9.79604603766124e-158	2.2244620759042	2.10811959505391	2.34578106317926	3.93622940786024e-156
ASPSCR1	Lung	AGE	Hypo	Enriched	1.6661145239932e-133	1.54970260728303	1.49808297217242	1.60289839503027	4.70056991237232e-132
BACH1	Lung	AGE	Hypo	Enriched	1.2683568740195e-127	7.04325167336546	6.17660192372875	8.01083267914587	3.36368242989971e-126
FOXA1	Lung	AGE	Hypo	Enriched	6.02223635542612e-125	2.09914929617675	1.9841619618024	2.21930264913738	1.50669535986699e-123
GRHL2	Lung	AGE	Hypo	Enriched	1.63770197283153e-124	2.57722953881976	2.40249169823268	2.76234070752229	4.02146817773075e-123
TEAD4	Lung	AGE	Hypo	Enriched	2.17070196350874e-117	2.25342824776642	2.11557346535207	2.39813664999099	4.79725133935432e-116
BHLHE40	Lung	AGE	Hypo	Enriched	2.89492244739376e-108	2.07549685237043	1.9552242422312	2.20176174704155	5.72935397797631e-107
RCOR1	Lung	AGE	Hypo	Enriched	9.43061971996942e-108	2.97359108295862	2.7291294053965	3.23511043285275	1.83897084539404e-106
RAD21	Lung	AGE	Hypo	Enriched	8.53083772192314e-104	1.59366014609431	1.53042852299575	1.65899024582935	1.57109594712085e-102
NKX2-1	Lung	AGE	Hypo	Enriched	3.19621215313761e-102	1.66321282221812	1.5913614710936	1.7378313277425	5.72726664197362e-101
SMAD4	Lung	AGE	Hypo	Enriched	5.55033943196025e-102	4.78764809075189	4.23937981487458	5.39004574933307	9.68388169313065e-101
NFIB	Lung	AGE	Hypo	Enriched	2.61395421835628e-87	1.92094270505786	1.80875714118573	2.0384901717926	3.85122588171158e-86
E2F7	Lung	AGE	Hypo	Enriched	1.41969397825444e-81	2.80059492762421	2.5490419029034	3.07173286964588	1.82768370404406e-80
SMC3	Lung	AGE	Hypo	Enriched	1.97455904707105e-79	1.57273609014004	1.50344695173444	1.64465420030217	2.44697691253851e-78
NEUROD1	Lung	AGE	Hypo	Enriched	4.8322813936953e-76	1.7743614944875	1.67564042940152	1.87782143209762	5.77261723246844e-75
CREBBP	Lung	AGE	Hypo	Enriched	8.0391960438238e-67	2.89696047996114	2.60161887493085	3.21810613337668	8.80989582984327e-66
AR	Lung	AGE	Hypo	Enriched	1.81181050915432e-60	2.05365981222856	1.89679691173578	2.22041401365787	1.77960054454713e-59
FOSL2	Lung	AGE	Hypo	Enriched	3.31813713097901e-53	1.38001160499894	1.32582655421721	1.43604720287216	2.93323322378544e-52
IRF1	Lung	AGE	Hypo	Enriched	5.58407215381761e-52	2.48401591467624	2.23320946509266	2.75675758866397	4.74646133074497e-51
GATA3	Lung	AGE	Hypo	Enriched	1.7050335633881e-51	1.7363247864317	1.62291716263711	1.85591563102986	1.42193365097649e-50
SMC1A	Lung	AGE	Hypo	Enriched	8.06700558518191e-45	1.66054600381896	1.55269141898485	1.77431559122365	6.14761460112139e-44
BRD4	Lung	AGE	Hypo	Enriched	2.38582364207055e-44	1.25426017883071	1.21542667301315	1.29426079596965	1.78734584711048e-43
JUND	Lung	AGE	Hypo	Enriched	4.74565118728228e-32	1.48454322172388	1.39364018536612	1.58016210775818	2.79677043303836e-31
TP63	Lung	AGE	Hypo	Enriched	8.26060841959634e-29	2.21767477197364	1.94842162831313	2.51491771528531	4.52626725801022e-28
FOXA2	Lung	AGE	Hypo	Enriched	2.42264577304903e-25	1.47277958086335	1.37282767709546	1.57841769260877	1.22145562549924e-24
SUMO2	Lung	AGE	Hypo	Enriched	5.60089437807153e-20	1.81468606833339	1.60829215682981	2.04132351275127	2.53473923048562e-19
PAXIP1	Lung	AGE	Hypo	Enriched	6.26403642685872e-17	4.6982563682998	3.40580383297686	6.3524684403965	2.66221548141495e-16
FOXF2	Lung	AGE	Hypo	Enriched	5.32534374291551e-13	1.98852895069614	1.66583373205518	2.35733147559772	2.04678429075535e-12
NR2F2	Lung	AGE	Hypo	Enriched	3.92218378348468e-11	2.15785156574376	1.73740372406786	2.65266253759641	1.40562586402721e-10
EPAS1	Lung	AGE	Hypo	Enriched	4.87729138095738e-11	2.90184529656176	2.15789612405956	3.83067688451247	1.73385747215804e-10
PRDM1	Lung	AGE	Hypo	Enriched	8.39840369631018e-11	1.6311859572252	1.41490007605029	1.87203810568492	2.95392130008151e-10
MBD3	Lung	AGE	Hypo	Enriched	6.46493196757826e-10	1.75951947906044	1.48114882142662	2.07641154135829	2.19807686897661e-09
NIPBL	Lung	AGE	Hypo	Enriched	4.13938394013867e-09	1.72872020838291	1.44899035460263	2.04819988438475	1.36199084481982e-08
ATOH8	Lung	AGE	Hypo	Enriched	5.42251224095252e-08	2.05232607766231	1.59850359619346	2.59946915344859	1.7119645789293e-07
ZEB1	Lung	AGE	Hypo	Enriched	2.2410499954036e-06	1.70205664025101	1.37037520084813	2.09196589360867	6.54544558128894e-06
HOXB13	Lung	AGE	Hypo	Enriched	9.76386367885231e-06	1.62114867785683	1.31445203822843	1.97969991226106	2.73140996585615e-05
ATF3	Lung	AGE	Hypo	Enriched	2.14007181132284e-05	1.24906554268611	1.12784577521485	1.3801055596121	5.92429065096887e-05
ARID1A	Lung	AGE	Hypo	Enriched	4.59544852315818e-05	4.39191698651702	2.19966638217929	7.99961560994357	0.000125900097969168
Cas9	Lung	AGE	Hypo	Enriched	7.06900365569626e-05	2.14014219239039	1.48515987788481	2.99516387244738	0.000189363613079863
SOX2	Lung	AGE	Hypo	Enriched	7.6556269181132e-05	1.26106991983932	1.12461843229038	1.40990477039943	0.00020466454220601
SPDEF	Lung	AGE	Hypo	Enriched	0.000190375073042704	1.64885331705652	1.2708564078693	2.10684384804296	0.000494006549617664
RARB	Lung	AGE	Hypo	Enriched	0.00299220774168843	1.73623168074624	1.19311964407332	2.44856996550043	0.00662381880714333
USF2	Lung	AGE	Hypo	Enriched	0.0046085047261401	1.13324140298742	1.03867414936432	1.23440610452072	0.00993638579977525
FOXS1	Lung	AGE	Hypo	Enriched	0.00675240529530203	1.64561451806644	1.14431981751722	2.29746486384412	0.0143259030745128
CTCF	Ovary	AGE	Hyper	Enriched	4.22581469866586e-07	1.13994479118804	1.08379088046089	1.19851587632993	0.000160403029509359
ERG	Ovary	AGE	Hyper	Enriched	4.8768539316401e-07	1.21418593393163	1.12644495279906	1.30729208675085	0.000167920781666106
BRD4	Ovary	AGE	Hyper	Enriched	8.45677498172939e-05	1.10671676092307	1.05223008688841	1.16347595008956	0.00409330611867331
EWSR1	Ovary	AGE	Hyper	Enriched	0.000817914471854015	1.76219159130049	1.25822122588776	2.40459792540352	0.0174520685532874
FLI1	Ovary	AGE	Hyper	Enriched	0.000900706681829465	1.14930217514335	1.05872586733997	1.24585759834294	0.0187201630817121
ZNF319	Ovary	AGE	Hyper	Enriched	0.00128055530215281	2.47121590692453	1.39790229767304	4.06678525429675	0.0233216283816315
LRRFIP1	Ovary	AGE	Hyper	Enriched	0.00133889491943954	5.33710266056648	1.89105033438077	12.2405454117511	0.0241402753974949
ICE2	Ovary	AGE	Hyper	Enriched	0.00164911674460155	5.10779415665387	1.81267053789985	11.6907329459022	0.0273412183036009
CUL4A	Ovary	AGE	Hyper	Enriched	0.00173231792391901	1.37503372902615	1.12461471113055	1.6656051103542	0.0284234123630331
USF3	Ovary	AGE	Hyper	Enriched	0.00185870025524587	4.25659303615321	1.6673873781628	9.10886598645904	0.0300559332754108
ZNF215	Ovary	AGE	Hyper	Enriched	0.00263138238350759	2.67892444079678	1.36657095311883	4.7600564969048	0.0358066599053901
ZNF347	Ovary	AGE	Hyper	Enriched	0.0028694608728946	7.44970567833571	1.91342190696426	21.0072944339892	0.0379716547070015
PAWR	Ovary	AGE	Hyper	Enriched	0.00291125492019728	4.52620135858957	1.61214886508783	10.300243570448	0.0380194160759662
BRD8	Ovary	AGE	Hyper	Enriched	0.00322552508156933	1.56251941261276	1.15490480240944	2.06978914268267	0.0403582018229933
SHOX2	Ovary	AGE	Hyper	Enriched	0.0042625496858043	2.64368895807814	1.30237886977025	4.81560826068451	0.0484881834921461
PPARG	Ovary	AGE	Hypo	Enriched	5.07712614328712e-05	1.30971105582638	1.14987784150956	1.48600362233898	0.00312549830621685
NR1H4	Ovary	AGE	Hypo	Enriched	6.66072453736182e-05	4.47670550097176	2.19482867377146	8.20522585877462	0.0036391776790495
PGR	Ovary	AGE	Hypo	Enriched	6.88888683595052e-05	1.20017990113249	1.09728766461348	1.31044144272444	0.00373553773390039
ZNF133	Ovary	AGE	Hypo	Enriched	0.000106692779685024	2.70912791791388	1.64091192071131	4.2282388539981	0.00472066458336439
EP300	Ovary	AGE	Hypo	Enriched	0.00100432330287727	1.10930194087098	1.04274203044275	1.17932090585832	0.0198490627410146
NR3C1	Ovary	AGE	Hypo	Enriched	0.00153030147838046	1.12120186966144	1.04452164601094	1.20236566810522	0.0257261870910952
MAU2	Ovary	AGE	Hypo	Enriched	0.002517206098795	1.23829426447071	1.0762279453354	1.41834019030848	0.0349789795462611
EPOP	Ovary	AGE	Hypo	Enriched	0.00290351846338747	2.51979768747884	1.32888279606406	4.36327182982971	0.0380194160759662
REPIN1	Ovary	AGE	Hypo	Enriched	0.00317603114721425	2.74614551277761	1.35559530208336	4.9883082546593	0.0400446444645265
GPS2	Ovary	AGE	Hypo	Enriched	0.00351131057270376	2.46147280622257	1.29844968557074	4.26112554990387	0.0424180433004012
ZNF747	Ovary	AGE	Hypo	Enriched	0.00440954374023666	3.23683057798252	1.37625187217643	6.5176031242053	0.0493814121965634
RING1	Prostate	AGE	Hyper	Enriched	1.52134349815762e-08	2.48768752135297	1.84361979129236	3.2887069453715	1.00408670878403e-05
REST	Prostate	AGE	Hyper	Enriched	4.15129316461631e-08	6.87755300141984	3.73677313453845	11.6379773456435	1.01257714833997e-05
EHMT2	Prostate	AGE	Hyper	Enriched	4.6026234015453e-08	6.26105417363276	3.48396193524146	10.4056764253208	1.01257714833997e-05
MGA	Prostate	AGE	Hyper	Enriched	0.000244897228821345	2.99404919123037	1.66927090151352	4.96292122233605	0.0404080427555219
MTOR	Prostate	AGE	Hyper	Enriched	0.000389810882298057	1.66894887126581	1.25823469620367	2.17369073283197	0.0428791970527863
TRIM28	Prostate	AGE	Hyper	Enriched	0.000327020877010269	3.63961225869382	1.80880584954168	6.55041748628914	0.0428791970527863
