## Supplementary tables for "The impact of sex, age, and genetic ancestry on DNA methylation across tissues": SupplementaryTable11_enrichment_shared_age.hyper.txt

ONTOLOGY	TERM	N	DE	P.DE	FDR
GO:0000785	CC	chromatin	1253	144	4.00846062707763e-10	7.60772423180774e-07
GO:0000976	MF	transcription cis-regulatory region binding	1300	154	3.91944742900978e-13	2.14959607256112e-09
GO:0000977	MF	RNA polymerase II transcription regulatory region sequence-specific DNA binding	1203	146	1.15724535134321e-13	2.14959607256112e-09
GO:0000978	MF	RNA polymerase II cis-regulatory region sequence-specific DNA binding	1080	129	8.09453539435556e-12	1.84353043606448e-08
GO:0000981	MF	DNA-binding transcription factor activity, RNA polymerase II-specific	1116	137	1.05104402878681e-12	3.98958795926994e-09
GO:0000987	MF	cis-regulatory region sequence-specific DNA binding	1101	133	2.62305063781359e-12	6.63777536402272e-09
GO:0001067	MF	transcription regulatory region nucleic acid binding	1302	154	4.7192010374558e-13	2.14959607256112e-09
GO:0001216	MF	DNA-binding transcription activator activity	451	57	1.96474205585556e-05	0.0203395456009592
GO:0001228	MF	DNA-binding transcription activator activity, RNA polymerase II-specific	447	56	3.08527315806858e-05	0.0270258062211584
GO:0003677	MF	DNA binding	2249	208	1.98693811943677e-08	3.48096274385941e-05
GO:0003690	MF	double-stranded DNA binding	1478	166	2.1266857989835e-12	6.05440863398115e-09
GO:0003700	MF	DNA-binding transcription factor activity	1165	140	1.9300413426746e-12	6.05440863398115e-09
GO:0005694	CC	chromosome	1793	167	8.00361953500677e-06	0.00911412174548896
GO:0006357	BP	regulation of transcription by RNA polymerase II	2205	204	3.81511192829888e-06	0.00511112789217688
GO:0006366	BP	transcription by RNA polymerase II	2286	204	3.44622908487954e-05	0.0290695805215302
GO:0007399	BP	nervous system development	2392	238	6.3772263977196e-06	0.00806896284489244
GO:0021510	BP	spinal cord development	100	23	3.04334878321286e-06	0.00433201678360455
GO:0021953	BP	central nervous system neuron differentiation	171	31	2.56109136609688e-05	0.0243036899428569
GO:0030182	BP	neuron differentiation	1315	144	4.13516709238135e-05	0.0336351537603519
GO:0030325	BP	adrenal gland development	27	11	7.44043734035358e-06	0.00891873475929226
GO:0035270	BP	endocrine system development	135	27	2.83784754919861e-06	0.00430879852886655
GO:0043565	MF	sequence-specific DNA binding	1489	170	3.74679411957004e-13	2.14959607256112e-09
GO:0048562	BP	embryonic organ morphogenesis	291	43	2.48481020893886e-05	0.0243036899428569
GO:0048568	BP	embryonic organ development	445	58	4.69717576860806e-05	0.0368890269413961
GO:0048663	BP	neuron fate commitment	68	18	2.62974078646452e-06	0.00427802474369497
GO:0048665	BP	neuron fate specification	33	11	1.72663062399357e-05	0.0187257202197398
GO:0061298	BP	retina vasculature development in camera-type eye	17	8	3.04813796714337e-05	0.0270258062211584
GO:0140110	MF	transcription regulator activity	1625	178	6.78386951184801e-11	1.40456934665762e-07
GO:1990837	MF	sequence-specific double-stranded DNA binding	1385	162	2.14385217456649e-13	2.14959607256112e-09
