## Supplementary tables for "The impact of sex, age, and genetic ancestry on DNA methylation across tissues": SupplTable2_enrichment_results_wg_Ovary_correlated_DMPDEG.txt

geneSet	description	link	size	overlap	expect	enrichmentRatio	pValue	FDR	overlapId	userId
GO:0001525	angiogenesis	http://amigo.geneontology.org/amigo/term/GO:0001525	487	24	6.479300330924563	3.7041036491937587	3.254922908979552e-8	2.766684472632619e-5	187;285;358;1634;1901;2113;2152;2263;2324;3087;3213;4086;4162;4211;4854;4855;5176;5468;7075;8291;10267;29775;64344;91010	S1PR1;ETS1;MEIS1;FMNL3;SERPINF1;DCN;F3;HHEX;ANGPT2;DYSF;HIF3A;FGFR2;HOXB3;CARD10;PPARG;APLNR;MCAM;RAMP1;AQP1;FLT4;NOTCH4;SMAD1;NOTCH3;TIE1
GO:0001655	urogenital system development	http://amigo.geneontology.org/amigo/term/GO:0001655	326	17	4.337272911460795	3.919513562330666	1.721293803380597e-6	7.315498664367537e-4	285;654;1634;2263;3399;4086;4088;4092;4643;4854;5176;6092;6599;9096;9788;10413;65266	ID3;SERPINF1;SMAD3;BMP6;SMAD7;DCN;TBX18;ANGPT2;FGFR2;MTSS1;WNK4;SMARCC1;ROBO2;MYO1E;SMAD1;YAP1;NOTCH3
GO:0007219	Notch signaling pathway	http://amigo.geneontology.org/amigo/term/GO:0007219	185	10	2.461335854663335	4.0628344080120735	1.8633120917177504e-4	0.0502654227951177	351;1004;4853;4854;4855;6092;6909;55534;84441;375033	PEAR1;MAML2;MAML3;APP;NOTCH2;TBX2;ROBO2;NOTCH4;NOTCH3;CDH6
GO:0003013	circulatory system process	http://amigo.geneontology.org/amigo/term/GO:0003013	480	17	6.3861687039913555	2.6620029610829103	2.3654316609467152e-4	0.0502654227951177	148;776;2313;4088;4092;5138;5144;5468;5592;6909;10371;10413;23327;27129;55328;57731;89797	ADRA1A;SMAD3;SMAD7;PRKG1;CACNA1D;RNLS;PDE4D;SPTBN4;TBX2;PPARG;NAV2;NEDD4L;YAP1;PDE2A;SEMA3A;HSPB7;FLI1
GO:0060537	muscle tissue development	http://amigo.geneontology.org/amigo/term/GO:0060537	371	14	4.935976227459985	2.8363183603103153	4.5259980679590583e-4	0.05996058229070372	148;1634;1901;2263;2280;4086;4088;4092;4211;6909;10413;59269;93986;140706	S1PR1;MEIS1;HIVEP3;ADRA1A;SMAD3;SMAD7;DCN;FGFR2;FOXP2;FKBP1A;TBX2;CCM2L;SMAD1;YAP1
GO:0030900	forebrain development	http://amigo.geneontology.org/amigo/term/GO:0030900	375	14	4.989194299993247	2.8060642978003383	5.034506169115938e-4	0.05996058229070372	351;358;547;1000;2113;2263;4854;5592;6092;9201;10371;26468;83696;93986	ETS1;PRKG1;APP;FGFR2;TRAPPC9;FOXP2;LHX6;AQP1;ROBO2;CDH2;NOTCH3;KIF1A;SEMA3A;DCLK1
GO:0001101	response to acid chemical	http://amigo.geneontology.org/amigo/term/GO:0001101	332	13	4.417100020260688	2.9431074552015164	5.112953239734264e-4	0.05996058229070372	358;654;1290;2263;3399;5176;5468;6750;7075;10413;56034;64506;81029	ID3;COL5A2;SERPINF1;PDGFC;BMP6;WNT5B;CPEB1;FGFR2;PPARG;AQP1;YAP1;SST;TIE1
GO:0032103	positive regulation of response to external stimulus	http://amigo.geneontology.org/amigo/term/GO:0032103	293	12	3.89822381306139	3.0783250463436183	5.643348921477997e-4	0.05996058229070372	351;654;1901;2113;2152;4088;5138;8291;8578;10497;23097;23604	S1PR1;ETS1;SMAD3;BMP6;F3;DYSF;SCARF1;CDK19;APP;DAPK2;PDE2A;UNC13B
GO:0016358	dendrite development	http://amigo.geneontology.org/amigo/term/GO:0016358	219	10	2.9136894711960557	3.432074728229377	7.097906591253533e-4	0.0632067655876195	351;5592;8440;8578;9201;10371;23327;50807;57580;85442	PREX1;ASAP1;NCK2;PRKG1;SCARF1;KNDC1;APP;NEDD4L;SEMA3A;DCLK1
GO:0033002	muscle cell proliferation	http://amigo.geneontology.org/amigo/term/GO:0033002	182	9	2.421422300263389	3.716823785351704	7.436090069131707e-4	0.0632067655876195	1901;2263;4086;4211;4854;5468;5592;6909;10413	S1PR1;MEIS1;PRKG1;FGFR2;TBX2;PPARG;SMAD1;YAP1;NOTCH3
